# A genome-wide CRISPR interference screen using an engineered trafficking biosensor reveals a role for RME-8 in opioid receptor regulation

**DOI:** 10.1101/2022.10.11.511646

**Authors:** Brandon Novy, Hayden Adoff, Monica De Maria, Martin Kampmann, Nikoleta G. Tsvetanova, Mark von Zastrow, Braden Lobingier

## Abstract

G protein-coupled receptors (GPCRs) are the largest family of membrane-bound signaling molecules. Activity of these receptors is critically regulated by their trafficking through the endo-lysosomal pathway. Identifying the genes involved in GPCR trafficking is challenging due the complexity of sorting operations and low affinity protein-protein interactions. Here we present a chemical biology fluorescence-based technique to interrogate GPCR trafficking. We show that the engineered enzyme APEX2 is a highly sensitive biosensor for GPCR trafficking to the lysosome, and this trafficking can be monitored through APEX-based activation of fluorogenic substrates such as Amplex UltraRed (AUR). We used this approach to perform a genome-wide CRISPR interference screen focused on the delta type opioid receptor (DOR), a GPCR which modulates anxiety, depression, and pain. The screen identified 492 genes including known- and novel-regulators of DOR expression and trafficking. We demonstrate that one of the novel genes, RME-8, localizes to early endosomes and plays a critical role in regulating DOR trafficking to the lysosome. Together, our data demonstrate that GPCR-APEX2/AUR is a flexible and highly sensitive chemical biology platform for genetic interrogation of receptor trafficking.
