## Supplemental Table 3 for "A genome-wide CRISPR interference screen using an engineered trafficking biosensor reveals a role for RME-8 in opioid receptor regulation"

### Sheet: Sheet1
Clonging sgRNA into pU6 for CRISPRi
	sgRNA	Primers
ACTR2_-71_Top	GGGGGCCGGGAAGACGCAAG	ttgGGGGGCCGGGAAGACGCAAGgtttaagagc
ACTR2_-71_Bottom		TTAGCTCTTAAACCTTGCGTCTTCCCGGCCCCCCAACAAG
ACTR2_-53_Top	GAAAAGTTGGGCCGAAGGAG	ttgGAAAAGTTGGGCCGAAGGAGgtttaagagc
ACTR2_-53_Bottom		TTAGCTCTTAAACCTCCTTCGGCCCAACTTTTCCAACAAG
WDR91_+47_Top	GGACGCTAGCGCTGCGATGG	ttgGGACGCTAGCGCTGCGATGGgtttaagagc
WDR91_+47_Bottom		TTAGCTCTTAAACCCATCGCAGCGCTAGCGTCCCAACAAG
WDR91_-18_Top	GGCGGAAGAGCAGGTACTCC	ttgGGCGGAAGAGCAGGTACTCCgtttaagagc
WDR91_-18_Bottom		TTAGCTCTTAAACGGAGTACCTGCTCTTCCGCCCAACAAG
GAPVD1_-39_Top	GAggcgagtggcgaaggtgg	ttgGAggcgagtggcgaaggtgggtttaagagc
GAPVD1_-39_Bottom		TTAGCTCTTAAACCCACCTTCGCCACTCGCCTCCAACAAG
GAPVD1_-64_Top	Gcggcggcgggggcagtcac	ttgGcggcggcgggggcagtcacgtttaagagc
GAPVD1_-64_Bottom		TTAGCTCTTAAACGTGACTGCCCCCGCCGCCGCCAACAAG
SNX24_+26_Top	GGACGGGATGTAGACCTCCA	ttgGGACGGGATGTAGACCTCCAgtttaagagc
SNX24_+26_Bottom		TTAGCTCTTAAACTGGAGGTCTACATCCCGTCCCAACAAG
SNX24_+20_Top	GACTACTGTCTGGACTGAGG	ttgGACTACTGTCTGGACTGAGGgtttaagagc
SNX24_+20_Bottom		TTAGCTCTTAAACCCTCAGTCCAGACAGTAGTCCAACAAG
UNC50_+04_Top	GACCCCAGCCGCCACCGGGC	ttgGACCCCAGCCGCCACCGGGCgtttaagagc
UNC50_+04_Bottom		TTAGCTCTTAAACGCCCGGTGGCGGCTGGGGTCCAACAAG
UNC50_-79_Top	GGTGACGCGGCGCGCCCCAA	ttgGGTGACGCGGCGCGCCCCAAgtttaagagc
UNC50_-79_Bottom		TTAGCTCTTAAACTTGGGGCGCGCCGCGTCACCCAACAAG
CBLL1_-26_Top	GATCATGGATCACACTGGTA	ttgGATCATGGATCACACTGGTAgtttaagagc
CBLL1_-26_Bottom		TTAGCTCTTAAACTACCAGTGTGATCCATGATCCAACAAG
CBLL1_-35_Top	GCACACTGGTAAGGAGGCGG	ttgGCACACTGGTAAGGAGGCGGgtttaagagc
CBLL1_-35_Bottom		TTAGCTCTTAAACCCGCCTCCTTACCAGTGTGCCAACAAG
DNAJC13_-05_Top	GTCCAGAGTGAAACTCTGAG	ttgGTCCAGAGTGAAACTCTGAGgtttaagagc
DNAJC13_-05_Bottom		TTAGCTCTTAAACCTCAGAGTTTCACTCTGGACCAACAAG
DNAJC13_-71_Top	GCACCAGGAACCCGCGGCAG	ttgGCACCAGGAACCCGCGGCAGgtttaagagc
DNAJC13_-71_Bottom		TTAGCTCTTAAACCTGCCGCGGGTTCCTGGTGCCAACAAG
CPNE1_+96_Top	GTGTGAAGCGGCGAAGGAGG	ttgGTGTGAAGCGGCGAAGGAGGgtttaagagc
CPNE1_+96_Bottom		TTAGCTCTTAAACCCTCCTTCGCCGCTTCACACCAACAAG
CPNE1_+60_Top	GCAACTAGCGCCCCACACAA	ttgGCAACTAGCGCCCCACACAAgtttaagagc
CPNE1_+60_Bottom		TTAGCTCTTAAACTTGTGTGGGGCGCTAGTTGCCAACAAG
ELMO2_+16_Top	GAGCCGCCGAGCGGAGACCC	ttgGAGCCGCCGAGCGGAGACCCgtttaagagc
ELMO2_+16_Bottom		TTAGCTCTTAAACGGGTCTCCGCTCGGCGGCTCCAACAAG
ELMO2_-02_Top	GCTCACCAGGGCGCAGACCT	ttgGCTCACCAGGGCGCAGACCTgtttaagagc
ELMO2_-02_Top		TTAGCTCTTAAACAGGTCTGCGCCCTGGTGAGCCAACAAG
KIAA0922_-33_Top	GAGCGCGGCGAGCAACGGAG	ttgGAGCGCGGCGAGCAACGGAGgtttaagagc
KIAA0922_-33_Bottom		TTAGCTCTTAAACCTCCGTTGCTCGCCGCGCTCCAACAAG
KIAA0922_-09_Top	GTGGGGCGCCAGCGAGCTAG	ttgGTGGGGCGCCAGCGAGCTAGgtttaagagc
KIAA0922_-09_Bottom		TTAGCTCTTAAACCTAGCTCGCTGGCGCCCCACCAACAAG
NTC_5443_Top	CTAGTTAAGGGGGGAGTAG	ttgCTAGTTAAGGGGGGAGTAGGgtttaagagc
NTC_5443_Bottom		ttagctcttaaacCCTACTCCCCCCTTAACTAGcaacaag
