## Supplemental Table 4 for "A genome-wide CRISPR interference screen using an engineered trafficking biosensor reveals a role for RME-8 in opioid receptor regulation"

### Sheet: Sheet1
Table S1, Primers for Library Preparation and Custom primers for NGS
Sample Name	Sample Number	Index # (Trueseq id)	Index	Set	5' Primer	3' Primer
H1-Top	1	12	CTTGTA	A	aatgatacggcgaccaccgagatctacacgatcggaagagcacacgtctgaactccagtcacCTTGTAgcacaaaaggaaact caccct	CAAGCAGAAGACGGCATACGAGATCGACTCGGTGCCACTTTTTC
H1-Bottom	2	6	GCCAAT	B	CAAGCAGAAGACGGCATACGAGATGCACAAAAGGAAACTCACCCT	aatgatacggcgaccaccgagatctacacgatcggaagagcacacgtctgaactccagtcacGCCAATcgactcggtgccacttt ttc
H2-Top	3	14	AGTTCC	A	aatgatacggcgaccaccgagatctacacgatcggaagagcacacgtctgaactccagtcacAGTTCCgcacaaaaggaaact caccct
H2-Bottom	4	10	TAGCTT	B		aatgatacggcgaccaccgagatctacacgatcggaagagcacacgtctgaactccagtcacTAGCTTcgactcggtgccactttt tc
H3-Top	5	3	TTAGGC	A	aatgatacggcgaccaccgagatctacacgatcggaagagcacacgtctgaactccagtcacTTAGGCgcacaaaaggaaact caccct
H3-Bottom	6	1	ATCACG	B		aatgatacggcgaccaccgagatctacacgatcggaagagcacacgtctgaactccagtcacATCACGcgactcggtgccacttt ttc
H4-Top	7	23	GAGTGG	A	aatgatacggcgaccaccgagatctacacgatcggaagagcacacgtctgaactccagtcacGAGTGGgcacaaaaggaaact caccct
H4-Bottom	8	13	AGTCAA	B		aatgatacggcgaccaccgagatctacacgatcggaagagcacacgtctgaactccagtcacAGTCAAcgactcggtgccacttt ttc
H5-Top	9	5	ACAGTG	A	aatgatacggcgaccaccgagatctacacgatcggaagagcacacgtctgaactccagtcacACAGTGgcacaaaaggaaact caccct
H5-Bottom	10	4	TGACCA	B		aatgatacggcgaccaccgagatctacacgatcggaagagcacacgtctgaactccagtcacTGACCAcgactcggtgccacttt ttc
H6-Top	11	7	CAGATC	A	aatgatacggcgaccaccgagatctacacgatcggaagagcacacgtctgaactccagtcacCAGATCgcacaaaaggaaact caccct
H6-Bottom	12	11	GGCTAC	B		aatgatacggcgaccaccgagatctacacgatcggaagagcacacgtctgaactccagtcacGGCTACcgactcggtgccacttt ttc
H7-Top	13	9	GATCAG	A	aatgatacggcgaccaccgagatctacacgatcggaagagcacacgtctgaactccagtcacGATCAG gcacaaaaggaaact caccct
H7-Bottom	14	2	CGATGT	B		aatgatacggcgaccaccgagatctacacgatcggaagagcacacgtctgaactccagtcacCGATGT cgactcggtgccacttt ttc
Sequencing Primers for pooled A/B samples
A Primer
GTGTGTTTTGAGACTATAAGTATCCCTTGGAGAACCACCTTGTTG
B Primer
CCACTTTTTCAAGTTGATAACGGACTAGCCTTATTTAAACTTGCTATGCTGT
